# Gene expression signatures of response to fluoxetine treatment: systematic review and meta-analyses

**DOI:** 10.1101/2024.02.19.581045

**Authors:** David G. Cooper, J. Paige Cowden, Parker A. Stanley, Jack T. Karbowski, Victoria S. Gaertig, Caiden J. Lukan, Patrick M. Vo, Ariel D. Worthington, Caleb A. Class

**Author notes:** Corresponding Author: Caleb A. Class, 4600 Sunset Ave., Indianapolis, IN, USA, 46208.

## Abstract

**Background:** Selecting the best antidepressant for a patient with major depressive disorder (MDD) remains a challenge, and some have turned to genomic (and other ‘omic) data to identify an optimal therapy. In this work, we synthesized gene expression data for fluoxetine treatment in both human patients and rodent models, to better understand biological pathways affected by treatment, as well as those that may distinguish clinical or behavioral response.

**Methods:** Following the PRISMA guidelines, we searched the Gene Expression Omnibus (GEO) for studies profiling humans or rodent models with treatment of the antidepressant fluoxetine, excluding those not done in the context of depression or anxiety, in an irrelevant tissue type, or with fewer than three samples per group. Included studies were systematically reanalyzed by differential expression analysis and Gene Set Enrichment Analysis (GSEA). Individual pathway and gene statistics were synthesized across studies by three p-value combination methods, and then corrected for false discovery.

**Results:** Of the 74 data sets that were screened, 20 were included: 18 in rodents, and two in tissue from human patients. Studies were highly heterogeneous in the comparisons of both treated vs. control samples and responders vs. non-responders, with 737 and 356 pathways, respectively, identified as significantly different between groups in at least one study. However, 19 pathways were identified as consistently different in responders vs. non-responders, including toll-like receptor (TLR) and other immune pathways. Signal transduction pathways were identified as consistently affected by fluoxetine treatment in depressed patients and rodent models.

**Discussion:** These meta-analyses confirm known pathways and provide new hints toward antidepressant resistance, but more work is needed. Most included studies involved rodent models, and both patient studies had small cohorts. Additional large-cohort studies applying additional ‘omics technologies are necessary to understand the intricacies and heterogeneity of antidepressant response.
