## Supplementary Table for "Gene expression signatures of response to fluoxetine treatment: systematic review and meta-analyses"

### Sheet: Supp. Table 1 (Screening)
Supplementary Table 1. Screening of 84 search results after automatic filtering in GEO, including 10 duplicates (Superseries).
GEO Series Accession Number	Publication(s) (PMID)	GEO Series Title	Contributors	Inclusion or Exclusion Criteria
GSE224683	36932057	Transcriptomic profiling and electrophysiological analysis from microtransplanted synaptic membranes	Vawter M. P. et al.	3 - No fluoxetine treatment
GSE197622	36056172	Integrative multi-omics landscape of fluoxetine action across 27 brain regions (single cell profiling for 2 regions)	Arul Rayan N. et al.	2 - Single cell profiling
GSE194289	36056172	Integrative multi-omics landscape of fluoxetine action across 27 brain regions [bulk RNA-seq]	Arul Rayan N. et al.	Included
GSE203344	36030255	Brain transcriptome analysis of Arid1b heterozygote mutation and long-lasting effects of early chronic fluoxetine treatment for mutant mice	Kim E. et al.	Superseries (Duplicate)
GSE203343	36030255	Prefrontal cortex transcriptome of Arid1b heterozygote mutantation mice and drug treated-mice age of postnatal day 120	Kim E. et al.	1 - Postnatal
GSE189653	36030255	Brain transcriptome analysis of Arid1b heterozygote mutation and long-lasting effects of early chronic fluoxetine treatment for mutant mice [RNA-Seq]	Kim E. et al.	1 - Postnatal
GSE202217	N/A	Neurodevelopmental ATM deficiency affects glutamatergic transmission through KCC2-KARs expression in the hippocampus but not in the cortex	Focchi E. et al.	3 - No fluoxetine treatment
GSE205325	36460699	Modulation of behavioral and hippocampal transcriptomic responses in rat prolonged chronic unpredictable stress model by fluoxetine, eicosapentaenoic acid and lipopolysaccharide	Demin K. A. et al.	Included
GSE202172	31431686	Translatome profiling of cortical layer5a neurons using S100a10 bacTRAP mice	Chottekalapanda R. U. et al.	Included
GSE200209	35620287	Antidepressants fluoxetine mediates endoplasmic reticulum stress and autophagy of Non-small cell lung cancer cells through ATF4-AKT-mTOR signaling pathway	Shao S. et al.	1,2 - Lung cancer
GSE126512	N/A	Altered serotonergic circuitry in SSRI-resistant major depressive disorder patient-derived neurons	Vandodaria K. C. et al.	3 - No fluoxetine treatment
GSE188845	35281892	Impact of fluoxetine treatment and folic acid supplementation on the mammary gland transcriptome during peak lactation	Hernandez L. et al.	1,2 - Mammary gland, lactation
GSE158674	34731610	RNA-sequencing Analysis of GBM Neurosphere Cells with Fluoxetine or DMSO treatment	Bi J. et al.	1,2 - Cancer
GSE174409	34380600 35347109	Transcriptional alterations in dorsolateral prefrontal cortex and nucleus accumbens implicate neuroinflammation and synaptic remodeling in opioid use disorder	Logan R. et al.	3 - No fluoxetine treatment
GSE166297	35700809	Effects of five developmental neurotoxicants on neuronal differentiation of human embryonic stem cell derived neural progenitors	de Leeuw V. C. et al.	1 - Neural development
GSE160310	34006945	In-depth transcriptomic analyses investigating molecular mechanisms underlying diabetic retinopathy	Becker K. et al.	Superseries (Duplicate)
GSE160306	34006945	In-depth transcriptomic analyses investigating molecular mechanisms underlying diabetic retinopathy (totalRNA)	Becker K. et al.	1,2 - Retinopathy
GSE153836	33636252	Effects of fluoxetine and venlafaxine in the mouse neural embryonic stem cell test	Pennings J. et al.	1 - Neural development
GSE158377	N/A	Apigenin as a Candidate Prenatal Treatment for Trisomy 21: Effects in Human Amniocytes and the Ts1Cje Mouse Model [Human]	Guedj F. et al.	3 - No fluoxetine treatment
GSE158376	N/A	Apigenin as a Candidate Prenatal Treatment for Trisomy 21: Effects in Human Amniocytes and the Ts1Cje Mouse Model [Mouse]	Guedj F. et al.	3 - No fluoxetine treatment
GSE150431	32681022	Reduced Brd1 expression leads to reversible depression-like behaviors and gene-expression changes in female mice [amygdala]	Rajkumar A. et al.	Included
GSE150265	32681022	Reduced Brd1 expression leads to reversible depression-like behaviors and gene-expression changes in female mice	Rajkumar A. et al.	Superseries (Duplicate)
GSE150264	32681022	Reduced Brd1 expression leads to reversible depression-like behaviors and gene-expression changes in female mice [anterior cingulate cortex (aCC)]	Rajkumar A. et al.	3 - No fluoxetine treatment
GSE150028	32681022	Reduced Brd1 expression leads to reversible depression-like behaviors and gene-expression changes in female mice [Striatum (CPu)]	Anto R. et al.	3 - No fluoxetine treatment
GSE140599	32762937	Hippocampal Gene Expression in bred High Responder (bHR) vs. bred Low Responder (bLR) Rats	Hagenauer M. H. et al.	Superseries (Duplicate)
GSE140287	32762937	Hippocampal Gene Expression in bred High Responder (bHR) vs. bred Low Responder (bLR) Rats: RNA-Seq Data from Generation F43	Hagenauer M. H. et al.	3 - No fluoxetine treatment
GSE144219	32119089	Rx-TGx: Toxicogenomic Study Of Pharmaceuticals Using RNA-Seq	Podtelezhnikov A. A. et al.	1,2 - Liver toxicity
GSE128387	N/A	Expression data from children and adolescents treated with Fluoxetine	Torres T. et al.	Included
GSE125664	30700803	Serotonin-induced hyperactivity in SSRI-resistant major depressive disorder patient-derived neurons	Vandodaria K. C. et al.	3 - No fluoxetine treatment
GSE121825	http://dx.doi.org/10.1101/587709	Identification of the genes regulated by the 5-HT2B serotonin receptor agonist BW723C86 in human M-CSF-primed monocyte-derived macrophages	Corbi Lopez A. L. et al.	3 - No fluoxetine treatment
GSE88794	31238007	Transcriptome as marker for nutrition-related health: added value of time course analyses during challenge tests before and after energy restriction	van Bussel I. P. et al.	3 - No fluoxetine treatment
GSE115614	31442236	Treatment with antidepressant drugs in a rat model of Traumatic Brain Injury	Hellmich H. et al.	1 - Traumatic brain injury
GSE129359	30967529	Antidepressants affect gut microbiota and Ruminococcus flavefaciens is able to abolish their effects on depressive-like behavior	Lukic I. et al.	3 - No fluoxetine treatment
GSE118670	30772953 36414974	Gene expression microarray analysis on the medial prefrontal cortex and dentate gyrus of wild-type mice	Hagihara H. et al.	Superseries (Duplicate)
GSE118669	30772953 36414974	Gene expression microarray analysis on the dentate gyrus of mice chronically treated with fluoxetine	Hagihara H. et al.	Included
GSE118668	30772953	Gene expression microarray analysis on the medial prefrontal cortex of mice chronically treated with fluoxetine	Hagihara H. et al.	Included
GSE110256	29901742 34208365	Transcriptomic RNAseq drug screen in cerebrocortical cultures; towards novel neurogenetic disease therapies.	Hadwen J. A. et al.	4 - Small sample size
GSE118481	N/A	Gene array of laser capture microdissectioned human diabetic vs non-diabetic plaque macrophages	Chai J. T. et al.	3 - No fluoxetine treatment
GSE111491	N/A	Prenatal selective serotonin reuptake inhibitor (SSRI) exposure induces working memory and social recognition deficits by disrupting inhibitory synaptic networks in male mice	Yu W. et al.	4 - Small sample size
GSE111362	25451292	Perinatal paroxetine exposure in Selcetively-bred Low Responder rats	Glover M. et al.	3 - No fluoxetine treatment
GSE109445	N/A	RNA sequencing analysis of gene expression in rat hippocampus exposed to chronic stress and albiforin treatment	Cui Y. et al.	Included
GSE85333	29377288	Transcriptional effects of anti-inflammatory or anti-depressant drugs on primary human macrophages inflammatory response	Regan T. et al.	3 - No fluoxetine treatment
GSE86392	28780410 29098013	Genome-wide Transcriptome Analysis of Hippocampus, Frontal cortex and Pituitary gland in Rats Elucidated the Pathogenisis of Depressive Disorder Induced by Chronic Restraint	Bao T. et al.	Included
GSE84185	28848385	Transcription profiling of blood, dentate gyrus and anterior cingulate cortex in mice exposed Unpredicatble Chronic Mild Stress and treated with fluoxetine	Herve M. et al.	Superseries (Duplicate)
GSE84184	28848385	Transcription profiling of blood in mice exposed Unpredicatble Chronic Mild Stress and treated with fluoxetine	Herve M. et al.	Included
GSE84183	28848385	Transcription profiling of dentate gyrus and anterior cingulate cortex in mice exposed Unpredicatble Chronic Mild Stress and treated with fluoxetine	Herve M. et al.	Included
GSE93732	28253930	Electroconvulsive seizure-induced expression change in the dentate gyrus of the hippocampus in mice as an index of the neuronal responsiveness in vivo.	Segi-Nishida E. et al.	3 - No fluoxetine treatment
GSE89873	N/A	Gene expression profiling of early-activated targets of antidepressants in glia cells	Di Benedetto B. et al.	Included
GSE83386	27845776	Gene expression of Lymphoblastoid Cell Lines (LCLs) from Depressed Patients after in-vitro treatment with fluoxetine	Breitfeld J. et al.	Included
GSE80635	27356971	Psychoactive pharmaceuticals at environmental concentrations induce in vitro gene expressions associated with neurological disorders	Kaushik G. et al.	4 - Small sample size
GSE67203	26393488	Long-term consequences of chronic fluoxetine exposure on the expression of myelination-related genes in the rat hippocampus	Zhou J. H. et al.	4 - Small sample size
GSE56028	25035085 32848656	Molecular regulation in the hippocampal dentate gyrus in the onset and treatment of depression	Patricio P. et al.	Included
GSE51904	26004136	The antidepressant fluoxetine elicits anticancer effects by impairing aerobic glycolysis in colon cancer cells and xenografts.	Kannen V. et al.	1,2 - Colon cancer
GSE59927	N/A	Drug Matrix Data - CodeLink Arrays	Auerbach S. et al.	Superseries (Duplicate)
GSE59923	N/A	Exposure of rat to a variety of toxicants, liver assayed by Codelink microarray	Auerbach S. et al.	1,2 - Liver toxicity
GSE59913	N/A	Exposure of rat to a variety of toxicants, kidney assayed by CodeLink microarray	Auerbach S. et al.	1,2 - Kidney toxicity
GSE59906	N/A	Exposure of rat hepatocytes to a variety of toxicants, assayed by CodeLink microarray.	Auerbach S. et al.	1,2 - Hepatocytes toxicity
GSE59905	N/A	Exposure of rat to a variety of toxicants, heart assayed by CodeLink microarray	Auerbach S. et al.	1,2 - Heart toxicity
GSE57822	25058030	Drug Matrix Data - Affymetrix Arrays	Auerbach S. et al.	Superseries (Duplicate)
GSE57811	25058030 26260164	Exposure of rat to a variety of toxicants, kidney assayed by Affymetrix microarray	Auerbach S. et al.	1,2 - Kidney toxicity
GSE57805	25058030	In vitro exposure of rat hepatocytes to a variety of toxicants, assayed by Affymetrix microarray	Auerbach S. et al.	1,2 - Hepatocyte toxicity
GSE57800	25058030	Exposure of rat to a variety of toxicants, heart assayed by Affymetrix microarray	Auerbach S. et al.	1,2 - Heart toxicity
GSE57781	25015077	Human Induced Pluripotent Stem Cell-Derived Cardiomyocytes as an In Vitro Model for Coxsackievirus B3-Induced Myocarditis and Antiviral Drug Screening Platform	Sharma A. et al.	3 - No fluoxetine treatment
GSE54307	28253930	Hippocampal neuronal dematuration as a common effect of antidepressant treatments	Segi-Nishida E. et al.	4 - Small sample size
GSE43261	24465494	Fluoxetine resistance in mice is associated with attenuated progression of a stereotyped dentate gyrus gene expression program	Samuels B. A. et al.	Included
GSE42940	N/A	postnatal fluoxetine evoked gene expression changes in the rat hippocampus	Sarkar A. et al.	Included
GSE46909	23824090	Expression data from human Jurkat T cells exposed to 31 compounds	Shao J. et al.	1,2 - T cell toxicity
GSE48955	24010892	Psychotropic drug-induced gene expression alterations in mouse striatum	Piechota M. et al.	Superseries (Duplicate)
GSE48951	24010892	Psychotropic drug-induced gene expression alterations in mouse striatum I	Piechota M. et al.	Included
GSE48057	N/A	Effects of Citalopram Exposure on Osteogenesis in Mouse Calvarial Pre-Osteoblasts	Cray J. J. Jr. et al.	3 - No fluoxetine treatment
GSE38206	23149449	Transcription profiling of major depression peripheral blood mononuclear cells (PBMCs) at clinical remission compared to severe acute state	Bergon A. et al.	3 - No fluoxetine treatment
GSE18123	23227143	Blood gene expression signatures distinguish autism spectrum disorders from controls	Kong S. et al.	3 - No fluoxetine treatment
GSE35766	22632977	Identification of the cortical neurons that mediate antidepressant responses	Schmidt E. F. et al.	Superseries (Duplicate)
GSE35765	22632977	Effect of fluoxetine treatment on translational profiles of S100a10 cortical pyramidal cells in p11 KOs	Schmidt E. F. et al.	2 - Mutant cell line
GSE35763	22632977	Effect of fluoxetine treatment on translational profiles of Glt25d2 cortical pyramidal cells	Schmidt E. F. et al.	Included
GSE35761	22632977	Effect of fluoxetine treatment on translational profiles of S100a10 cortical pyramidal cells	Schmidt E. F. et al.	Included
GSE35758	22632977	Comparative analysis of S100a10 and Glt25d2 cortical pyramidal cells	Schmidt E. F. et al.	3 - No fluoxetine treatment
GSE35751	22632977	Comparative analysis of S100a10-expressing cortical pyramidal cells and whole cortex	Schmidt E. F. et al.	3 - No fluoxetine treatment
GSE31924	N/A	To study the relationship between 5-HT7 gene expressions and the expression of the glycan binding protein NCAM	Hedlund P. et al.	3 - No fluoxetine treatment
GSE28644	22113448	Gene Expression Data Following Chronic Vehicle or Fluoxetine Treatment in Thirty Mouse Inbred Lines	Benton C. S. et al.	Included
GSE24095	20953200 22339950	Human postmortem hippocampus: Major depressive disorder (MDD) vs. Control	Duric V. et al.	3 - No fluoxetine treatment
GSE8858	18364709	Liver Pharmacology and Xenobiotic Response Repertoire	Natsoulis G. et al.	1,2 - Liver toxicity
GSE6476	17609676	Effect of chronic fluoxetine treatment on hippocampal gene expression	Miller B. H. et al.	4 - Small sample size
GSE8251	17557906	Non-genotoxic Hepatocarcinogens	Fielden M. R. et al.	1,2 - Liver toxicity

### Sheet: Supp. Table 2 (Brain Regions)
Supplementary Table 2. Brain regions included in DS19 (Rayan et al.)
ID	Brain Region Name	Abbreviation
DS19a	Arcuate nucleus	ARC
DS19b	Basolateral amygdala	BLA
DS19c	Bed nucleus of striata terminalus	BNST
DS19d	Cingulate cortex	CGC
DS19e	Centromedial amygdala	CMA
DS19f	Dorsal hippocampus_CA1	dorCA1
DS19g	Dorsal hippocampus _DG	dorDG
DS19h	Habenula	HB
DS19i	Infralimbic cortex	ILC
DS19j	Insular Cortex	InsularC
DS19k	Locus coeruleus	LC
DS19l	Lateral hypothalamus	LH
DS19m	Lateral Septum	LS
DS19n	Dorsomedial thalamus	MDT
DS19o	Medial Preoptic Area	mPoA
DS19p	Medial septum	MS
DS19q	Nuclear accumbens core	NAcC
DS19r	Nuclear accumbens shell	NAcSh
DS19s	Periaqueductal grey	PAG
DS19t	Prelimbic cortex	PLC
DS19u	Paraventricular nucleus of thalamus	PVN
DS19v	Raphe	Raphe
DS19w	N tractus solitarius	Nts/SNT
DS19x	Ventral hippocampus_CA1	venCA1
DS19y	Ventral hippocampus_DG	venDG
DS19z	Ventral medial nucleus of hypothalamus	VMH
DS19aa	Ventral tegmental area	VTA
